# The asymmetric transfers of visual perceptual learning determined by the stability of geometrical invariants

**DOI:** 10.1101/2024.01.02.573923

**Authors:** Yan Yang, Yan Zhuo, Zhentao Zuo, Tiangang Zhuo, Lin Chen

**Affiliations:** State Key Laboratory of Brain and Cognitive Science, Institute of Biophysics, Chinese Academy of Sciences, Beijing 100101, China; Hefei Comprehensive National Science Center, Institute of Artificial Intelligence, Hefei 230088, China; University of Chinese Academy of Sciences, Chinese Academy of Sciences, Beijing 100049, China

## Abstract

We quickly and accurately recognize the dynamic world by extracting invariances from highly variable scenes, a process can be continuously optimized through visual perceptual learning (VPL). While it is widely accepted that the visual system prioritizes the perception of more stable invariants, the influence of the structural stability of invariants on VPL remains largely unknown. In this study, we designed three geometrical invariants with varying levels of stability for VPL: projective (e.g., collinearity), affine (e.g., parallelism), and Euclidean (e.g., orientation) invariants, following the Klein’s Erlangen program. We found that learning to discriminate low-stability invariant transferred asymmetrically to those with higher stability, and that training on high-stability invariants enabled location transfer. To explore learning-associated plasticity in the visual hierarchy, we trained deep neural networks (DNNs) to model this learning procedure. We reproduced the asymmetric transfer between different invariants in DNN simulations and found that the distribution and time course of plasticity in DNNs suggested a neural mechanism similar to the reverse hierarchical theory (RHT), yet distinct in that invariant stability—not task difficulty or precision—emerged as the key determinant of learning and generalization. We propose that VPL for different invariants follows the Klein hierarchy of geometries, beginning with the extraction of high-stability invariants in higher-level visual areas, then recruiting lower-level areas for the further optimization needed to discriminate less stable invariants.
