## Supplemental Data 1 for "The asymmetric transfers of visual perceptual learning determined by the stability of geometrical invariants"

### Sheet: RTs and accuracies
	Sub_ID	Sub_Group	TASK													* reaction times are only from correct trials
			Colli.				Para.				Ori.
			Reaction time		Accuracy		Reaction time		Accuracy		Reaction time		Accuracy
			Pre-test	Post-test	Pre-test	Post-test	Pre-test	Post-test	Pre-test	Post-test	Pre-test	Post-test	Pre-test	Post-test
	01	colli. training group	1107.3	1147.13	1	0.975	1972.3	1701.62	1	1	2431.53	2244.87	1	0.95
	02	colli. training group	885.737	832	0.95	0.925	1291.38	1016.83	0.925	0.875	1316.77	1308.19	0.875	0.925
	03	colli. training group	1358.74	1225.46	0.975	0.975	1663.11	2064.61	0.925	0.95	1717.97	2825.45	0.925	1
	04	colli. training group	943.875	815.359	1	0.975	1277	1381.16	0.9	0.925	1404.88	1357.64	1	0.975
	05	colli. training group	1400.88	1239.1	1	1	1562.5	1446.9	0.95	1	1609.58	1686.97	1	0.975
	06	colli. training group	1117.42	871.05	1	1	1572.77	1685.28	0.975	1	2025.21	1794.25	0.975	1
	07	colli. training group	840.1	782.725	1	1	1115.55	1131.13	0.95	0.975	1293.4	1284.38	1	0.975
	08	colli. training group	1010.55	891.462	1	0.975	1415.86	1400.54	0.925	0.925	1342.72	1180.05	0.975	1
	09	colli. training group	980.128	904.475	0.975	1	1424.46	1568.94	0.975	0.9	1672.76	1792.65	0.95	0.85
	10	colli. training group	941.079	1075.23	0.95	0.975	1555.73	1588.62	0.925	0.925	1970.37	1664.58	0.95	0.9
	11	colli. training group	804.949	732.316	0.975	0.95	1163.62	1084.06	0.85	0.825	1387.58	1220.17	0.825	0.9
	12	colli. training group	766.275	638.103	1	0.975	1128.94	1078.4	0.9	0.875	1196.65	1068.5	1	1
	13	colli. training group	771.125	691.59	1	0.975	1037.59	1449.85	0.925	0.975	1034.82	1112.49	0.975	0.975
	14	colli. training group	987.257	885.211	0.875	0.95	1076.68	1067.32	0.95	0.95	1353.46	1145.24	0.875	0.85
	15	colli. training group	1285.25	1111.24	1	0.95	2131.62	1920.92	1	0.95	2079.34	1976.14	0.95	0.9
	16	para. training group	864.1	842.925	1	1	1508.15	1338.79	0.975	0.95	1489.46	1397.62	0.925	0.925
	17	para. training group	983.514	921.225	0.925	1	1599.68	1145.15	0.95	1	1665.66	1809.13	0.95	0.975
	18	para. training group	990.85	1011.72	1	0.975	1680.05	1341.03	0.975	0.975	1682.97	1536.71	1	0.875
	19	para. training group	1153.08	974.667	1	0.975	1552.75	1303.84	0.9	0.95	1412.45	1439.61	0.95	0.9
	20	para. training group	1071.97	1060.67	1	1	1564	1399.16	0.975	0.95	1571.58	2031.97	1	1
	21	para. training group	839.675	790.375	1	1	1383.28	1110.13	1	0.975	1573.72	1575.68	0.975	0.925
	22	para. training group	1097.55	1182.4	1	1	1408.97	1287	1	1	1673.4	1751.67	1	1
	23	para. training group	958.718	919.897	0.975	0.975	1281.13	829.718	0.95	0.975	1569.83	1490.61	0.9	0.95
	24	para. training group	1069.35	969.925	1	1	1311.74	1159.85	0.975	0.975	1148.38	1243.3	1	1
	25	para. training group	1008.14	889.711	0.925	0.95	1233.92	959.789	0.95	0.95	1496.59	1435.92	0.975	0.9
	26	para. training group	902.1	923.538	1	0.975	1757.51	1840.44	0.975	0.9	2224.05	2169.1	0.975	0.975
	27	para. training group	971.375	904.051	1	0.975	1359.05	1317.11	0.975	0.925	1735.7	1503.87	1	0.975
	28	para. training group	975.55	616.05	1	1	1130.61	1037.92	0.9	0.925	1193.82	1353.8	0.95	1
	29	para. training group	1321.49	1110.87	0.925	0.975	1687.89	1119.36	0.95	0.9	1582.58	1408.16	0.95	0.925
	30	para. training group	1009.42	939.05	1	1	1501.13	1335.92	0.95	0.975	1629.9	1675.1	0.975	0.975
	31	ori. training group	1013.95	996	1	0.9	1580.08	1556.59	0.95	0.8	1970.08	1307.22	0.95	0.925
	32	ori. training group	1234.53	1050.03	1	0.975	2016.33	1789.33	0.975	0.975	1800.26	1740.74	0.975	0.975
	33	ori. training group	1122.25	979.85	1	1	1555.76	1288.05	0.95	0.95	1458.08	1295.26	1	0.95
	34	ori. training group	765.514	754.179	0.875	0.975	875.765	849.939	0.85	0.825	999.25	991.5	0.8	0.85
	35	ori. training group	836.026	882.3	0.975	1	1256.76	1277.95	0.925	1	1495.29	1311.59	0.95	0.925
	36	ori. training group	1175.3	1083.72	1	1	1657.87	1512.6	0.975	1	1892.15	1475.47	1	1
	37	ori. training group	854.9	851.075	1	1	1442.05	1318.97	0.975	1	1519.45	1270.42	0.95	1
	38	ori. training group	1095.8	992.45	1	1	1168.03	998.946	1	0.925	1601.33	1121.31	0.975	0.975
	39	ori. training group	976.231	781	0.975	0.975	1794.61	1515.97	0.95	0.975	1793.2	1214.2	1	1
	40	ori. training group	966.026	734.216	0.975	0.925	1559.42	1120.66	0.9	0.95	1272.84	1079.92	0.95	0.925
	41	ori. training group	1054.33	820.205	1	0.975	1183.17	1147.61	1	0.95	1367.92	1245.55	1	1
	42	ori. training group	903.4	922.308	1	0.975	1341.97	1355.87	0.925	0.95	1480.89	1333.54	0.925	0.925
	43	ori. training group	1161.63	1042.7	0.95	1	1816.74	1155.1	0.95	0.975	1702.97	1632.97	0.925	0.925
	44	ori. training group	1064.89	904.538	0.95	0.975	1207.73	1082.74	0.925	0.975	1284.14	1072.44	0.925	0.9

### Sheet: Learning indexs
	Sub_ID	Sub_Group	Learning index for the trained task
			block1 (Pre-test)	block2	block3	block4	block5	block6	block7	block8	block9	block10	block11	block12 (Post-test)
	01	colli. training group	0	-0.0845299	0.0205003	0.0729251	0.0807369	0.112481	0.0648198	-0.0193489	-0.102456	0.0051025	0.0322857	-0.0647973
	02	colli. training group	0	0.0382715	-0.0875389	-0.00479822	0.0478108	-0.00139948	-0.116185	-0.00425556	-0.0143947	0.0119099	0.0698312	0.0408991
	03	colli. training group	0	-0.0610808	0.0455786	-0.230204	-0.126092	-0.0238173	-0.047016	-0.208079	-0.278275	-0.521579	-0.474782	0.103839
	04	colli. training group	0	-0.0967819	-0.105496	-0.0171898	-0.0721229	-0.00381406	-0.0103298	-0.00103298	0.022752	0.118898	0.0624023	0.141226
	05	colli. training group	0	0.0428839	0.185188	0.12519	0.165754	0.237994	0.226144	0.235264	0.220808	0.178103	0.208655	0.115481
	06	colli. training group	0	0.0501152	0.0960691	0.0985077	0.0646128	0.0389512	0.128868	0.0488176	0.13719	0.0797816	0.1188	0.220485
	07	colli. training group	0	-0.0668373	0.0607368	0.0975479	0.0965956	0.106684	0.0396977	0.0935305	0.097905	0.107338	-0.0618081	0.0682954
	08	colli. training group	0	0.021894	0.0163525	0.0662016	0.121642	0.125996	0.107194	0.129855	0.154347	-0.0243184	0.140567	0.123027
	09	colli. training group	0	0.0601043	0.184586	0.0727458	0.0894061	0.0564416	0.0944423	-0.11764	0.115935	-0.0209844	0.0807071	0.079766
	10	colli. training group	0	0.0113675	0.123822	0.168877	0.162207	0.125457	0.115881	0.0810776	-0.142742	0.0422776	-0.0138071	-0.107628
	11	colli. training group	0	0.0278351	0.024864	0.108401	0.129668	0.143617	0.0335272	0.102927	0.0712767	0.115875	0.0866642	0.0957028
	12	colli. training group	0	0.170304	0.174154	0.149489	0.0921993	0.0852174	0.0928192	0.124727	0.11308	0.138788	0.21275	0.171153
	13	colli. training group	0	0.221138	0.18191	0.191214	0.19799	0.180224	0.147414	0.117199	0.152958	0.145307	0.1065	0.107278
	14	colli. training group	0	0.0789041	0.0318608	0.0618269	0.0644196	-0.00690566	0.142875	0.0909454	0.070353	0.120463	0.213502	0.125
	15	colli. training group	0	0.0850807	0.207567	0.219043	0.112371	0.175491	0.175199	0.230344	0.201517	0.194826	0.168819	0.14326
	16	para. training group	0	0.128465	0.213381	0.235733	0.15879	0.0758209	0.012447	0.14626	0.0894234	0.198541	0.223319	0.12584
	17	para. training group	0	0.135924	0.226445	0.201739	0.0537992	0.195269	0.185493	0.0682751	0.145386	0.155381	0.273555	0.282375
	18	para. training group	0	0.0682293	0.187373	0.0875909	0.164198	0.0969846	0.0687299	0.219942	0.281869	0.192438	0.261727	0.216069
	19	para. training group	0	0.0851581	0.0251469	0.193543	0.236647	0.120449	0.100358	0.123995	-0.0227176	-0.0305144	0.0902301	0.133072
	20	para. training group	0	0.0134255	0.00397793	-0.0376299	-0.0170666	-0.0706243	-0.0898402	0.117333	-0.022023	0.0857019	0.104052	0.107901
	21	para. training group	0	-0.0822866	-0.0602013	0.0332183	0.0869133	0.0107535	0.0563156	0.107914	0.0532071	0.119119	0.0854675	0.200177
	22	para. training group	0	-0.075782	-0.0160223	-0.0346174	0.0312461	0.117852	0.0662184	0.136056	0.0592629	0.0251424	-0.0316187	0.08657
	23	para. training group	0	0.112618	0.197125	0.1553	0.185008	0.158027	0.246586	0.237722	0.194066	0.2438	0.159546	0.358074
	24	para. training group	0	-0.0450273	-0.00776986	0.071767	-0.0202016	-0.00680337	-0.0299045	-0.0191593	0.00170558	0.0232338	-0.00898272	0.119599
	25	para. training group	0	0.222809	0.141138	0.04495	0.132707	0.0289961	0.104681	0.02752	0.0761905	0.109311	0.0206855	0.221474
	26	para. training group	0	0.0112578	-0.0131412	-0.0513377	-0.0568595	0.0177071	0.0181066	0.0387244	0.0301348	0.166056	0.133252	-0.0276236
	27	para. training group	0	0.226908	0.180615	0.0136601	0.144801	0.072382	0.117242	0.322051	0.429089	0.0311627	0.138678	0.02903
	28	para. training group	0	0.0418141	-0.0271714	-0.150589	-0.0402341	-0.00976923	0.0879899	-0.147362	-0.187908	-0.130939	-0.0913056	0.0765294
	29	para. training group	0	0.146753	0.145934	0.24739	0.0752405	0.056774	0.19142	0.29333	0.23274	0.231745	0.267611	0.35063
	30	para. training group	0	0.0487129	0.0235421	0.252431	0.186624	0.0583514	0.0717008	-0.0616929	0.0517186	0.251121	0.204322	0.105318
	31	ori. training group	0	0.116862	0.036172	0.11536	0.146832	0.264285	0.184571	0.251483	0.265852	0.331865	0.425088	0.337566
	32	ori. training group	0	-0.0629926	0.0360479	0.299861	0.227273	-0.131661	0.0424118	0.203433	-0.0235871	0.0582161	0.0497731	0.0288412
	33	ori. training group	0	0.117261	0.0669547	0.0785796	0.0741731	0.0984689	0.073213	0.0968057	0.0361264	0.143545	0.0993262	0.120433
	34	ori. training group	0	0.018487	-0.0439828	-0.0804236	-0.0616826	0.0770969	-0.0394119	-0.0149064	-0.0204678	0.0496204	0.0285177	-0.000584068
	35	ori. training group	0	0.00370248	0.11514	0.0791901	0.107587	0.0712066	-0.0492562	0.00666116	-0.0176694	0.0822149	0.0115041	0.135207
	36	ori. training group	0	0.128835	0.0560077	0.191356	0.0364004	0.202362	0.170481	0.0238221	0.14687	0.23583	0.167746	0.220212
	37	ori. training group	0	-0.0560565	0.0787997	0.0730889	0.0603313	0.190378	0.191597	0.101777	0.0295395	0.079835	0.160288	0.151438
	38	ori. training group	0	0.0958024	0.196467	0.191495	0.20394	0.287704	0.233112	0.233503	0.299492	0.278199	0.333245	0.302728
	39	ori. training group	0	-0.0671704	0.0702933	-0.0146665	0.162252	0.183192	0.251589	0.149495	0.105635	0.287098	0.252175	0.322886
	40	ori. training group	0	0.0562116	-0.100793	0.112423	0.0305781	-0.0196602	-0.00391622	-0.145078	-0.126169	-0.0742499	0.00352064	0.156926
	41	ori. training group	0	0.277409	0.291134	0.361442	0.39474	0.362209	0.33284	0.331341	0.290367	0.264872	0.311183	0.0894603
	42	ori. training group	0	-0.0088996	0.0797785	0.0287564	0.120312	-0.109672	0.120329	0.241945	0.120061	0.255311	0.179029	0.115109
	43	ori. training group	0	-0.0120085	-0.0655133	-0.0779666	-0.0102443	-0.00152701	-0.00754611	-0.578456	0.137728	0.20287	0.134273	0.0429046
	44	ori. training group	0	0.065638	0.0294152	0.0803456	-0.0564507	0.0220614	0.0472243	0.170405	0.0918738	0.182831	0.163793	0.169293
