## Supplemental Data 2 for "The asymmetric transfers of visual perceptual learning determined by the stability of geometrical invariants"

### Sheet: Thresholds and accuracies
	Sub_ID	Sub_Group	TASK
			Colli.				Para.				Ori.
			Threshold		Accuracy		Threshold		Accuracy		Threshold		Accuracy
			Pre-test	Post-test	Pre-test	Post-test	Pre-test	Post-test	Pre-test	Post-test	Pre-test	Post-test	Pre-test	Post-test
	01	colli. training group	196.723	160.202	0.6	0.583333	151.601	287.815	0.433333	0.533333	16.5899	242.408	0.25	0.433333
	02	colli. training group	194.504	18.5546	0.483333	0.366667	177.525	208.902	0.583333	0.566667	286.879	181.084	0.633333	0.5
	03	colli. training group	253.602	125.438	0.633333	0.466667	189.574	219.226	0.5	0.516667	573.385	260.245	0.65	0.516667
	04	colli. training group	156.377	0.633459	0.416667	0.366667	338.73	123.092	0.683333	0.466667	107.263	283.117	0.35	0.666667
	05	colli. training group	157.617	187.161	0.383333	0.616667	111.047	7.37221	0.416667	0.283333	552.712	622.15	0.75	0.666667
	06	colli. training group	192.972	249.321	0.65	0.55	135.063	241.567	0.25	0.6	241.897	234.452	0.6	0.633333
	07	colli. training group	157.854	184.335	0.366667	0.633333	53.842	148.785	0.366667	0.533333	252.585	281.071	0.483333	0.516667
	08	colli. training group	164.38	145.54	0.5	0.5	185.686	141.892	0.466667	0.5	724.925	500.578	0.75	0.7
	09	colli. training group	122.834	154.419	0.383333	0.55	242.629	198.546	0.65	0.566667	345.357	350.133	0.616667	0.566667
	10	colli. training group	222.139	197.758	0.5	0.566667	158.573	193.554	0.566667	0.616667	175.945	467.163	0.55	0.6
	11	colli. training group	32.1677	174.068	0.366667	0.5	283.259	280.95	0.366667	0.366667	8.64186	186.725	0.3	0.316667
	12	colli. training group	192.062	63.9591	0.433333	0.266667	352.402	78.0404	0.483333	0.333333	105.486	389.924	0.366667	0.616667
	13	colli. training group	207.819	136.141	0.65	0.55	275.329	254.09	0.7	0.516667	432.719	505.366	0.65	0.683333
	14	colli. training group	220.361	139.076	0.683333	0.416667	291.199	150.684	0.7	0.45	486.333	555.996	0.616667	0.583333
	15	colli. training group	57.9441	155.441	0.366667	0.383333	44.7116	133.242	0.466667	0.4	252.008	382.112	0.55	0.5
	16	para. training group	195.418	180.11	0.65	0.583333	295.146	132.703	0.55	0.383333	293.296	280.374	0.683333	0.633333
	17	para. training group	146.7	136.253	0.483333	0.483333	13.7859	0.830513	0.4	0.366667	223.727	216.699	0.266667	0.3
	18	para. training group	122.851	51.0354	0.6	0.35	423.407	150.65	0.65	0.466667	397.284	107.207	0.7	0.3
	19	para. training group	160.953	38.3958	0.65	0.416667	222.674	21.0209	0.483333	0.4	368.11	194.661	0.7	0.416667
	20	para. training group	136.456	2.9181	0.483333	0.433333	152.198	158.301	0.533333	0.466667	260.977	355.323	0.466667	0.466667
	21	para. training group	173.484	101.624	0.533333	0.483333	245.983	7.25863	0.483333	0.25	301.669	362.373	0.483333	0.466667
	22	para. training group	156.482	159.518	0.6	0.5	157.395	223.609	0.583333	0.65	419.413	241.749	0.7	0.6
	23	para. training group	145.427	71.5455	0.5	0.416667	145.518	158.842	0.6	0.466667	256.558	287.562	0.483333	0.683333
	24	para. training group	17.5987	151.568	0.333333	0.5	203.436	70.2376	0.533333	0.366667	68.2835	46.5346	0.516667	0.4
	25	para. training group	135.59	43.6223	0.566667	0.366667	196.959	68.5936	0.7	0.433333	337.909	319.725	0.633333	0.533333
	26	para. training group	169.077	165.948	0.516667	0.433333	237.888	263.823	0.5	0.533333	147.509	395.717	0.466667	0.683333
	27	para. training group	195.759	13.3505	0.583333	0.283333	352.464	69.2544	0.583333	0.383333	483.373	533.237	0.583333	0.6
	28	para. training group	215.631	127.351	0.6	0.5	246.451	103.896	0.716667	0.516667	784.428	256.628	0.266667	0.683333
	29	para. training group	69.3415	78.7288	0.533333	0.75	117.137	204.72	0.366667	0.416667	205.898	226.373	0.516667	0.466667
	30	para. training group	159.545	53.877	0.533333	0.416667	267.389	2.71316	0.716667	0.316667	482.866	335.199	0.616667	0.533333
	31	ori. training group	155.377	156.999	0.583333	0.516667	217.636	255.505	0.616667	0.633333	273.748	114.636	0.466667	0.416667
	32	ori. training group	171.344	125.852	0.583333	0.5	247.551	145.728	0.716667	0.616667	671.622	346.679	0.633333	0.616667
	33	ori. training group	216.743	90.3497	0.583333	0.45	109.337	39.9861	0.5	0.383333	294.551	108.603	0.516667	0.4
	34	ori. training group	135.774	144.177	0.5	0.433333	197.085	182.084	0.533333	0.516667	762.568	60.7327	0.333333	0.316667
	35	ori. training group	177.691	168.919	0.7	0.483333	190.124	163.382	0.5	0.45	326.55	205.493	0.633333	0.55
	36	ori. training group	141.217	112.344	0.533333	0.483333	233.724	183.771	0.633333	0.5	225.873	20.5488	0.566667	0.35
	37	ori. training group	124.125	163.994	0.533333	0.616667	170.454	141.261	0.516667	0.3	516.807	379.136	0.516667	0.6
	38	ori. training group	200.029	173.447	0.55	0.6	229.556	285.502	0.6	0.7	450.463	355.292	0.516667	0.45
	39	ori. training group	288.5	230.972	0.65	0.616667	351.618	282.818	0.8	0.65	369.489	159.844	0.666667	0.366667
	40	ori. training group	242.63	181.554	0.5	0.433333	289.345	254.426	0.566667	0.616667	477.36	135.106	0.75	0.416667
	41	ori. training group	268.907	178.618	0.7	0.383333	343.024	21.7832	0.55	0.183333	226.129	21.7832	0.55	0.183333
	42	ori. training group	168.495	212.657	0.6	0.55	149.582	209.322	0.5	0.6	214.702	176.573	0.616667	0.533333
	43	ori. training group	163.524	131.112	0.55	0.516667	252.314	223.155	0.633333	0.65	520.839	414.758	0.45	0.716667
	44	ori. training group	272.721	173.697	0.65	0.55	160.905	195.517	0.583333	0.416667	275.153	16.2714	0.566667	0.316667
	45	ori. training group	214.756	184.17	0.65	0.533333	245.452	54.6138	0.483333	0.35	489.112	98.2009	0.716667	0.45

### Sheet: Learning indexs
	Sub_ID	Sub_Group	Learning index for the trained task
			block1 (Pre-test)	block2	block3	block4	block5	block6	block7	block8	block9	block10 (Post-test)
	01	colli. training group	0	-1.13341	-0.953528	-3.69721	-1.65532	-0.899467	-1.52777	-0.948512	-1.82778	0.185644
	02	colli. training group	0	-0.550131	-0.0779666	-0.521104	-0.0823596	0.343479	0.640316	0.544907	0.850735	0.904606
	03	colli. training group	0	-0.153178	0.0625968	0.148121	0.981744	0.260567	0.181182	0.563497	0.555218	0.505374
	04	colli. training group	0	-0.322402	0.95954	0.817381	0.996744	0.858475	0.857833	0.99604	0.569981	0.995949
	05	colli. training group	0	0.338716	0.300125	-0.435967	0.602529	-0.475653	0.126058	0.0347046	-0.0432901	-0.187439
	06	colli. training group	0	-0.280571	0.120248	-0.345315	-0.223559	0.119366	-0.365109	-0.0444591	0.0150122	-0.292004
	07	colli. training group	0	0.508639	0.368563	0.211242	0.232032	0.287266	0.347651	0.214422	0.432901	-0.167752
	08	colli. training group	0	-0.822763	-0.562293	0.250759	-0.797459	-0.395217	0.208103	0.198781	0.285824	0.114608
	09	colli. training group	0	0.595784	-0.56722	0.902143	-0.0159939	-0.500306	-0.365858	-0.214194	-0.0844102	-0.25714
	10	colli. training group	0	0.347131	0.947679	0.928184	0.0664297	0.238876	0.97197	0.316862	0.0544244	0.109752
	11	colli. training group	0	0.567175	0.284008	0.652226	0.148597	0.394601	0.119122	0.117197	0.458835	0.385482
	12	colli. training group	0	-0.198627	-0.304278	0.172838	0.0578925	0.179307	0.378588	-0.170068	0.980195	0.666988
	13	colli. training group	0	0.473436	0.250315	0.273271	0.806951	0.851661	0.322456	0.936751	0.934588	0.344904
	14	colli. training group	0	0.0762601	0.233445	0.874938	0.52602	0.305089	0.900109	0.98678	0.393093	0.368873
	15	colli. training group	0	-0.939218	-0.998702	-0.99836	-0.550375	-0.427612	-2.24717	-0.634943	-0.923056	-1.6826
	16	para. training group	0	0.101495	0.355788	0.273307	0.872139	0.370469	0.531826	0.503563	0.387981	0.550383
	17	para. training group	0	-11.0094	0.28745	0.994706	0.930498	0.10842	0.987563	0.941925	-2.91686	0.939756
	18	para. training group	0	0.371507	0.994582	0.9998	0.967582	0.996905	0.99649	0.61566	0.906692	0.644195
	19	para. training group	0	0.00147127	0.804182	0.549741	0.135933	0.986326	0.892891	0.935626	0.266133	0.905598
	20	para. training group	0	0.989756	0.506759	-0.229285	0.10493	-0.177025	-0.0659451	-0.215196	-0.206935	-0.0400984
	21	para. training group	0	0.896427	0.635855	0.586842	0.369498	0.34501	0.122045	0.69855	0.387659	0.970491
	22	para. training group	0	-0.138982	0.857682	0.999012	0.999873	0.99813	0.686545	0.927687	0.990729	-0.420684
	23	para. training group	0	-4.65558	-0.496162	-0.980338	-0.427047	-0.501248	-2.78318	-2.61808	-1.4811	-0.0915636
	24	para. training group	0	0.87572	0.710094	0.983902	0.96413	0.330098	0.989362	0.965428	0.993334	0.654744
	25	para. training group	0	0.544362	0.275542	0.964436	0.927015	0.546775	0.705391	0.475624	0.295247	0.651737
	26	para. training group	0	-0.268844	0.128729	0.956918	-0.124503	0.300722	0.515856	0.435218	0.878842	-0.109025
	27	para. training group	0	-0.10015	-0.086323	-0.522584	-0.208454	0.0833275	0.124396	0.817946	0.485046	0.803514
	28	para. training group	0	0.375224	0.49698	0.981822	0.793023	0.659341	0.553457	0.433889	0.582435	0.578433
	29	para. training group	0	-0.386979	-0.601423	0.34113	-0.60972	0.0825082	-0.467438	0.117366	-0.0174634	-0.747697
	30	para. training group	0	0.437938	0.681716	0.618939	0.569428	0.467959	0.354707	0.49178	0.436565	0.989853
	31	ori. training group	0	-1.20941	0.157509	0.746605	-0.668112	-0.24889	-0.0589485	0.0242966	0.757565	0.581234
	32	ori. training group	0	0.728831	0.69666	0.60745	0.680817	0.973924	0.523229	0.124386	0.601385	0.483818
	33	ori. training group	0	-0.0115216	0.727308	0.787106	0.953393	0.994214	0.996073	0.992576	0.710497	0.631294
	34	ori. training group	0	0.975322	0.766326	0.6794	0.933824	0.963311	0.613529	0.976914	0.586537	0.920358
	35	ori. training group	0	-0.0177562	-0.32512	0.241353	0.0537426	0.309255	-0.155668	0.614561	0.824925	0.370715
	36	ori. training group	0	-0.318163	0.930575	-0.0729806	0.122781	0.460412	0.383655	0.633768	0.943448	0.909025
	37	ori. training group	0	0.609156	0.673087	0.91864	0.651857	0.650781	0.992654	0.990361	0.981076	0.266388
	38	ori. training group	0	-0.758752	-0.399723	-0.533058	-0.813691	-0.690079	-2.19754	0.325278	-0.251028	0.211274
	39	ori. training group	0	0.274941	0.869798	0.444256	0.152597	0.0486889	-0.0581001	-0.0926337	-0.274093	0.567393
	40	ori. training group	0	-0.0542191	0.250896	0.447574	0.222612	0.942787	0.484254	0.718617	0.349227	0.716973
	41	ori. training group	0	-1.94233	0.386513	0.889119	0.256679	0.910613	-0.816897	0.766846	0.681712	0.903669
	42	ori. training group	0	0.141501	0.0997609	0.104773	0.128441	0.155825	0.0897731	0.192908	0.168472	0.17759
	43	ori. training group	0	0.235386	0.585545	0.237042	0.18076	0.0142461	-0.0891727	0.369262	0.123936	0.203672
	44	ori. training group	0	0.185988	0.94619	0.230563	0.511102	0.984576	0.921214	0.992411	0.99356	0.940864
	45	ori. training group	0	0.0906885	0.302707	0.544723	0.527634	0.134868	0.642197	0.532889	0.646502	0.799226
