## Supplemental Data 3 for "The asymmetric transfers of visual perceptual learning determined by the stability of geometrical invariants"

### Sheet: Thresholds in long-term VPL
	Sub_ID	Sub_Group	Threshold for the trained task
			block1	block2	block3	block4	block5	block6	block7	block8	block9	block10	block11	block12	block13	block14	block15	block16	block17	block18	block19	block20	block21	block22	block23	block24	block25	block26	block27	block28	block29	block30	block31	block32	block33	block34	block35	block36	block37	block38	block39	block40
	01	colli. training group	89.0616	7.35822	21.6019	127.315	170.429	62.7099	167.328	185.413	149.855	126.599	196.777	78.7802	137.584	13.1984	209.389	183.268	217.382	188.412	8.32756	147.711	138.636	28.5627	64.9689	89.3054	130.706	164.033	146.613	15.5259	47.7996	82.6875	22.4013	137.371	162.889	3.72687	187.416	104.054	97.7462	177.183	0.557874	10.3115
	02	colli. training group	107.21	120.731	112.639	76.6116	117.815	248.8	128.677	146.088	61.6871	166.5	173.968	93.0517	118.994	18.7043	3.78333	6.00034	129.631	150.045	72.4519	79.8363	0.392847	98.0682	1.92203	77.7806	13.7982	123.28	3.05581	158.842	135.99	22.7287	117.134	181.186	104.405	1.99894	29.2733	23.1555	113.554	1.01344	116.849	207.992
	03	colli. training group	253.192	120.804	206.419	176.976	76.1321	125.196	33.6454	177.812	174.461	367.902	167.107	158.146	104.818	190.052	19.4064	115.351	123.78	219.21	190.533	2.07723	131.294	95.2904	142.598	155.314	250.583	286.578	159.268	192.136	171.444	227.096	270.912	14.0938	255.527	157.28	192.811	2.33103	219.929	189.707	197.917	228.8
	04	colli. training group	223.343	201.666	171.057	255.77	136.085	124.373	118.847	169.522	231.438	171.611	180.926	106.771	151.293	193.686	179.251	199.603	149.812	17.8888	196.994	177.415	164.901	194.679	165.023	146.081	133.791	165.303	102.679	90.8841	212.595	13.098	111.455	115.413	133.328	166.594	4.64956	175.337	52.8742	101.641	196.024	188.422
	05	colli. training group	250.09	259.291	36.8211	113.934	3.11268	141.179	5.56683	90.6628	279.325	19.1934	176.677	134.365	177.446	185.232	63.0308	121.267	149.442	0.50732	148.825	175.677	33.3463	0.934303	19.6286	227.603	167.279	0.655102	65.7773	4.83115	83.7606	1.07522	146.843	75.9911	4.01194	1.67315	121.743	89.8046	67.5795	110.634	160.363	142.723
	06	colli. training group	248.859	280.196	11.6037	159.711	132.008	109.205	130.56	207.382	127.299	5.71485	222.92	211.705	7.01006	145.831	154.342	46.8227	212.748	223.264	85.1794	159.372	207.596	168.644	202.113	145.811	157.949	13.2955	157.31	1.19437	215.756	183.09	124.457	184.386	13.1855	136.915	135.068	146.901	163.173	145.198	127.949	157.03
	07	colli. training group	160.326	157.121	129.273	8.91186	110.701	119.307	25.9567	226.026	164.603	209.618	264.941	70.5715	182.194	127.01	257.844	4.65149	1.03965	237.15	227.55	1.49952	89.1297	132.895	165.731	188.308	164.822	1.71329	226.021	91.2956	236.624	273.658	255.496	269.943	187.984	152.399	2.55607	192.285	3.42266	26.7692	234.127	330.475
	08	para. training group	220.468	194.882	131.132	2.60343	1.41799	48.0796	30.6265	118.231	18.9108	19.7829	128.265	148.36	121.048	77.1794	95.0184	111.747	125.822	114.706	97.8477	145.577	13.2986	33.5848	79.7683	104.536	112.966	70.6982	99.382	136.73	147.166	11.0694	85.1637	7.57625	3.37656	132.504	5.22689	91.6102	105.365	1.98186	29.5827	80.2171
	09	para. training group	282.083	208.49	299.215	204.771	0.733617	222.928	167.793	66.0372	152.921	0.878701	97.9076	65.4014	36.2431	192.919	3.70289	5.02019	174.721	217.995	8.982	135.973	145.51	96.4539	8.57309	93.8345	146.453	207.266	152.813	112.649	130.374	6.14834	113.67	129.317	150.334	110.578	37.7132	53.0812	73.4187	169.253	124.175	21.3668
	10	para. training group	206.279	9.95959	28.3351	2.74389	230.95	17.5329	202.159	61.9989	201.099	273.089	131.679	27.6398	134.276	0.481417	85.238	181.449	7.63028	90.1825	8.98329	32.7765	166.632	0.58707	12.0307	137.385	12.324	125.118	5.44977	1.66377	14.3838	16.5502	97.2034	117.522	180.78	103.697	134.101	158.796	1.88234	140.982	196.423	167.522
	11	para. training group	35.8076	254.987	224.297	158.333	238.698	46.536	217.064	126.828	209.454	154.056	124.42	138.78	197.636	32.903	147.175	141.006	139.575	144.218	139.01	95.5773	126.089	177.006	209.994	145.056	170.867	157.873	177.076	7.23317	1.63658	129.741	185.598	21.3299	162.713	178.489	111.696	27.8245	96.5954	90.4085	98.0617	115.903
	12	para. training group	202.88	11.245	2.10934	96.5122	26.9947	44.8841	122.901	40.3409	48.6093	190.456	217.495	5.17708	178.563	145.586	116.011	82.0318	203.681	190.716	12.7282	154.27	110.244	183.473	102.382	117.229	130.1	278.668	258.424	264.077	134.642	223.995	175.131	2.67351	40.5553	0.964706	118.573	37.7183	124.3	138.488	6.85983	78.3013
	13	para. training group	300.043	183.647	267.036	213.547	1.49275	120.425	87.8426	208.882	229.849	200.433	79.8741	97.5203	136.081	243.776	117.06	112.084	122.807	278.965	229.92	200.316	7.65667	200.719	252.033	159.509	164.151	143.737	138.008	112.299	162.134	88.0507	26.9991	128.314	228.718	164.648	190.687	219.718	231.298	113.223	224.071	123.05
	14	para. training group	218.782	260.51	235.502	193.649	13.9072	31.4775	166.084	56.7226	164.697	14.0782	4.4975	196.553	84.635	27.8681	152.323	141.107	164.218	224.175	190.23	118.82	159.15	172.801	201.669	191.521	136.921	154.676	113.018	142.126	179.048	71.8261	115.527	116.788	172.037	6.71153	127.084	2.06031	8.19841	32.9429	132.798	12.4242
	15	ori. training group	247.043	149.756	53.9912	131.622	58.6502	42.3994	80.2729	2.54597	148.604	137.501	27.7608	9.06528	210.03	4.657	88.0507	20.8405	215.904	75.9126	133.033	23.4896	89.4773	190.935	57.213	147.517	204.389	34.5452	149.262	105.741	133.995	38.5663	137.234	59.4527	219.066	104.564	145.791	58.1311	160.519	6.07945	110.44	2.6833
	16	ori. training group	353.885	340.488	95.5674	15.5732	202.179	118.249	275.64	137.997	325.647	67.8685	141.83	362.751	281.607	7.97154	37.6628	151.741	405.344	153.224	176.398	288.266	181.609	42.2681	73.2701	209.981	336.448	254.062	329.028	172.971	240.063	21.2615	171.017	315.535	164.428	105.564	5.83202	151.763	218.269	77.603	11.0154	103.957
	17	ori. training group	131.049	276.262	80.45	7.48022	189.971	171.102	168.449	87.9526	262.095	108.013	80.1182	18.6432	1.45074	7.57646	154.578	150.883	20.5515	138.562	120.385	121.396	183.759	21.4863	8.96641	5.10884	266.633	108.333	44.7512	145.127	76.0747	65.9698	59.7804	47.8639	7.51744	100.269	65.3717	93.7896	116.454	39.3296	49.1398	147.343
	18	ori. training group	118.508	193.189	185.243	426.825	313.544	326.457	7.13898	227.44	136.551	238.823	199.401	61.036	137.123	223.815	6.85562	198.93	145.501	14.6478	180.035	162.135	5.75834	6.98486	252.57	278.681	137.645	155.01	219.915	166.176	165.042	108.173	18.5531	117.858	121.036	149.617	18.9794	268.199	79.0181	244.474	182.572	153.316
	19	ori. training group	857.854	303.898	164.43	39.9426	6.71391	8.84686	210.244	151.728	190.207	155.76	53.6799	44.9098	4.89533	121.969	91.6336	1.27805	192.998	104.667	202.113	4.51881	166.318	94.0704	1.05934	41.7922	182.526	6.95262	25.8717	149.381	349.097	18.0653	99.7414	137.627	133.254	3.6745	67.8888	259.118	209.857	132.971	175.045	135.834
	20	ori. training group	705.161	98.8531	6.43157	325.283	350.36	53.7746	358.974	254.927	1071.81	373.845	367.44	500.93	245.041	481.37	66.9989	310.801	16.9512	311.424	489.709	414.263	439.581	13.935	300.986	332.147	146.978	309.567	414.115	316.527	409.736	313.697	251.482	226.755	87.2599	143.301	49.571	171.984	190.981	146.16	121.325	14.1544
	21	ori. training group	472.709	270.884	351.792	98.1999	369.788	369.655	374.754	339.445	179.463	267.285	230.5	80.3869	136.78	254.269	525.632	327.082	308.837	13.3237	136.002	113.055	175.059	320.775	268.035	212.086	165.643	248.424	286.348	207.706	307.265	268.599	351.994	535.569	205.026	253.28	69.8328	180.791	99.6458	79.4193	156.325	318.406
