## Supplemental Data 4 for "The asymmetric transfers of visual perceptual learning determined by the stability of geometrical invariants"

### Sheet: Sheet1
	Sub_ID	Sub_Group	Threshold
			first trained	last trained	transfer test
	01	colli. training group	264.434	140.752	143.613
	02	colli. training group	239.026	14.3379	88.6893
	03	colli. training group	267.768	209.373	196.892
	04	colli. training group	125.165	9.88484	128.325
	05	colli. training group	273.279	9.50804	161.461
	06	colli. training group	379.27	201.15	264.284
	07	colli. training group	179.659	109.882	234.337
	08	colli. training group	230.635	139.013	105.851
	09	colli. training group	255.633	8.59102	190.767
	10	colli. training group	210.48	83.8283	147.411
	11	colli. training group	227.866	129.742	86.9691
	12	colli. training group	149.732	0.838432	9.95853
	13	colli. training group	271.868	152.734	148.386
	14	para. training group	317.767	13.2228	142.408
	15	para. training group	340.469	247.342	324.345
	16	para. training group	250.153	9.08679	180.224
	17	para. training group	167.031	2.36235	153.156
	18	para. training group	183.577	0.314485	140.58
	19	para. training group	462.052	255.79	361.442
	20	para. training group	383.412	139.018	210.514
	21	para. training group	203.603	154.895	196.574
	22	para. training group	227.073	122.767	173.603
	23	para. training group	217.116	9.24422	128.983
	24	para. training group	248.396	3.85885	177.73
	25	para. training group	216.873	137.757	236.626
	26	ori. training group	220.737	122.395	303.071
	27	ori. training group	643.464	300.726	586.474
	28	ori. training group	534.778	6.06682	171.001
	29	ori. training group	522.874	102.154	114.451
	30	ori. training group	680.513	215.036	370.22
	31	ori. training group	193.921	5.09788	154.614
	32	ori. training group	854.444	46.7696	350.072
	33	ori. training group	259.231	38.9278	199.598
	34	ori. training group	103.186	3.21167	124.962
	35	ori. training group	419.27	7.06777	92.8644
	36	ori. training group	212.915	1.51539	3.8842
	37	ori. training group	267.643	22.3455	218.815
	38	ori. training group	345.598	38.0859	152.775
